# Therapeutic targeting of differentiation state-dependent metabolic vulnerabilities in DIPG

**DOI:** 10.1101/2022.03.01.482555

**Authors:** Nneka E. Mbah, Amy L. Myers, Chan Chung, Joyce K. Thompson, Hanna S. Hong, Peter Sajjakulnukit, Zeribe C. Nwosu, Mengrou Shan, Stefan R. Sweha, Daniella D. Maydan, Brandon Chen, Li Zhang, Brian Magnuson, Zirui Zui, Daniel R. Wahl, Luigi Franchi, Sameer Agnihotri, Carl J. Koschmann, Sriram Venneti, Costas A. Lyssiotis

## Abstract

H3K27M diffuse intrinsic pontine gliomas (DIPG) exhibit cellular heterogeneity comprising less-differentiated, stem-like glioma cells that resemble oligodendrocyte precursors (OPC) and more differentiated astrocyte (AC)-like cells. H3K27M DIPG stem-like cells exhibit tumor-seeding capabilities *in vivo*, a feature lost or greatly diminished in the more differentiated AC-like cells. In this study, we established isogenic *in vitro* models of DIPG that closely recapitulated the OPC-like and AC-like phenotypes of DIPG cells. Using these tools, we performed transcriptomics, metabolomics, and bioenergetic profiling to identify metabolic programs operative in the different cellular states. From this, we defined new strategies to selectively target metabolic vulnerabilities within the specific tumor populations. Namely, we showed that the AC-like cells exhibited a more mesenchymal phenotype and were thus sensitized to ferroptotic cell death. In contrast, OPC-like cells upregulated cholesterol metabolism and mitochondrial oxidative phosphorylation (OXPHOS) and were accordingly more sensitive to statins and OXPHOS inhibitors. Additionally, statins and OXPHOS inhibitors showed efficacy and extended survival in preclinical orthotopic models established with stem-like H3K27M DIPG cells. Together, this study demonstrates that cellular subtypes within DIPGs harbor distinct metabolic vulnerabilities that can be uniquely and selectively targeted for therapeutic gain.
