## Supplemental Data 1 for "Therapeutic targeting of differentiation state-dependent metabolic vulnerabilities in DIPG"

### Sheet: Sheet1
Compound Method		DIPG-007_GS_1	DIPG-007_GS_2	DIPG-007_GS_3	DIPG-007_DGC_1	DIPG-007_DGC_2	DIPG-007_DGC_3	SF7761_GS_1	SF7761_GS_2	SF7761_GS_3	SF7761_DGC_1	SF7761_DGC_2	SF7761_DGC_3	DIPG-XIII_GS_1	DIPG-XIII_GS_2	DIPG-XIII_GS_3	DIPG-XIII_DGC_1	DIPG-XIII_DGC_2	DIPG-XIII_DGC_3
L-Homocystine	267.0 -> 132.0	0.969179	0.524417	0.404218	1.98823	3.49804	25.185	0.379191	41.595	34.5785	0.512838	1.41278	27.0929	1.02109	0.183369	1.04249	0.358964	0.361099	1.58144
3-Hydroxy-DL-kynurenine	223.1 -> 205.9	2.73144	1.08579	12.7035	0.864547	0.321428	1.58892	3.72122	2	1.14166	40.4633	0.670822	0.937331	0.214573	0.417669	2.34915	0.218943	0.660286	0.714938
5-Hydroxy-3-indoleacetic acid	190.1 -> 144.0	3.95526	2.12002	11.4703	9.60988	34.9815	217.698	26.6373	0.250359	0.779985	5.86966	1.47921	17.0248	0.294332	24.0934	12.1939	136.56	27.3429	225.387
Thymine	125.0 -> 42.2	5.7026	6.95628	7.5113	11.7559	22.2784	9.33908	26.607	30.1448	8.95271	1.23264	33.2827	16.2855	27.5293	4.02738	9.29355	21.1581	3.33892	28.9641
Remove	200.0 -> 100.0	8.64371	2.28082	10.7029	10.9941	8.4292	6.83348	4.44094	12.8987	24.5118	6.74933	11.7996	9.049	3.32502	4.44278	19.2397	21.0489	9.08024	22.9232
Folinic acid	472.2 -> 315.0	0.35663	27.1797	0.440102	2.30178	20.7645	1.32348	1.31407	0.250972	0.335566	0.856335	0.654301	0.510748	1.4701	0.605098	0.392832	1.64199	0.698829	1.22467
4-Quinolinol	144.0 -> 66.1	11	15	2	7	17	5	2	2	4	8	3	2	6	18	11	8	13	34
Cytosine	110.0 -> 67.1	0.269738	0.416343	27.9819	308.482	230.114	196.731	23.7009	33.0749	102.035	1.37319	0.490215	28.9064	24.3328	0.3872	33.321	20.7694	678.588	70.7329
S-2-Aminoethyl-L-cysteine	163.1 -> 76.1	2.96266	1.11707	26.4723	4.90056	1.05573	1.67466	0.423378	0.551919	0.945001	1.55952	0.610148	0.240529	1.39165	0.537642	0.172196	1.63563	0.221044	2.51089
Trehalose 6-phosphate	421.1 -> 241.0	4.80862	15.9466	10.1129	10.6405	13.4067	35.7059	168.046	17.3841	313.306	30.0685	37.7939	6.26333	17.0297	31.8211	13.213	19.2556	22.9136	9.46327
5-Methoxytryptamine	189.1 -> 144.0	1.47116	0.128584	36.9095	8.89107	1.65299	0.908906	9.56316	9.27119	5.93329	0.378428	9.23113	24.4675	0.595195	12.3077	12.7518	4.74415	2.96926	0.873824
3-2-Hydroxyethylindole	160.1 -> 130.1	20.1589	4.15231	15.1334	1.99617	16.516	38.5353	14.4443	1.07301	21.5813	34.2724	24.9084	20.2846	31.1296	23.4232	0.420359	1.28143	2.31792	0.133267
2-Deoxyuridine	227.1 -> 184.0	13.952	11.166	20.641	52.5595	17.1659	24.7815	12.7805	18.4673	18.179	23.5954	25.7927	33.0409	9.19769	7.98896	7.67393	18.6897	14.602	8.08614
Oxamic acid	88.0 -> 44.3	15.3378	20.9631	15.4282	22.0424	9.6574	13.007	34.1411	39.2492	26.1503	17.4151	20.5744	12.7808	15.0664	10.7571	9.46263	33.4803	10.5008	3.45617
Taurocholic acid	514.0 -> 514.0	20.6478	18.2295	20.2355	106.628	90.542	100.716	21.5798	21.9768	38.3365	95.0713	82.9412	74.1657	14.9851	16.1354	55.3144	122.161	104.063	102.432
Quinic acid	191.1 -> 85.1	7.81451	17.5399	34.2721	7.91022	9.97892	20.9751	15.3442	9.86145	12.9217	21.9258	29.0064	7.23411	31.1769	12.6751	8.00801	7.76537	17.6489	22.8457
D-erythro-Dihydrosphingosine	300.3 -> 199.0	13.8155	9.23856	39.4427	41.7196	15.8103	8.82275	22.2656	40.4718	58.7721	9.20365	16.4769	35.283	8.6488	25.2318	8.33255	21.411	26.9445	16.6123
2-Deoxyguanosine	266.1 -> 150.0	11.374	21.3096	31.1391	31.7911	67.7007	114.741	426.437	804.002	971.207	1104.99	1199.48	1040.07	248.904	328.982	237.433	270.286	265.688	235.321
o-Phospho-L-Serine	184.0 -> 79.0	12.7121	37.5186	14.9621	22.8437	10.9367	21.1093	21.7232	46.0337	44.0058	13.4739	9.11129	8.61504	43.4348	22.0124	16.4387	17.8931	23.5152	24.1829
Deoxyadenosine 5-triphosphate	490.0 -> 391.9	6.48716	14.9525	45.3867	31.7308	4.37076	14.6271	71.3105	17.0599	53.0793	33.6383	21.0113	23.729	7.57103	6.92285	12.7325	17.0364	11.264	20.6464
trans-trans Muconic acid	141.0 -> 53.3	16.91	20.8841	33.3446	17.502	23.9395	22.7748	20.1295	25.8937	46.0119	29.3013	21.5591	8.65754	13.6735	20.7852	4.63847	10.3365	7.2471	10.6845
Shikimic acid	173.0 -> 111.0	17.8816	19.3846	36.262	19.0146	7.12833	23.2459	8.51779	28.1877	22.1141	15.5198	12.2288	46.3419	6.82302	55.4062	26.6574	23.542	15.4306	26.3883
Orotic acid	155.0 -> 42.0	13.6848	31.7026	31.9802	27.6331	8.30102	77.4764	511.984	168.373	252.165	338.36	10.4186	107.401	1367.25	1212.93	1482.15	67.222	45.3802	71.4424
Lipoamide	204.1 -> 158.0	17.7877	19.8947	41.0169	20.541	25.142	15.824	5.5476	32.1947	22.641	23.4416	19.7648	43.2216	26.073	16.9072	33.5485	19.8122	26.8968	38.53
2-Deoxycytidine 5-diphosphate	386.0 -> 79.0	16.7445	29.6918	33.3834	36.3004	27.4493	16.9253	24.8764	28.006	25.3867	0.30261	39.9759	22.8341	40.1744	13.1909	18.6648	7.7413	25.8821	14.016
gamma-Aminobutyric acid	102.0 -> 84.1	34.8655	23.3711	26.6211	516.493	1033.61	761.772	34.5457	28.612	27.388	565.819	718.108	455.508	27.1871	3.51242	4.25142	27.4487	61.8569	61.737
trans-4-Hydroxy-L-proline	130.1 -> 128.0	62.7864	1.30017	21.4657	2398.73	1999.82	2523.46	24.8723	28.0193	23.9587	2724.15	2771.42	3300.59	18.9049	10.3629	3.68484	1538.55	1350.06	1537.17
Thymidine	241.1 -> 42.2	45.6566	34.3567	13.701	20.1224	18.1225	49.0167	35.906	23.5234	24.9925	65.1358	63.9414	34.1336	14.4484	64.194	26.5354	62.5086	82.4556	33.4388
D-+-Galactosamine	238.1 -> 159.9	24.4495	31.1678	38.3246	55.3557	19.6473	26.3021	61.0442	21.4557	18.1568	38.2835	29.4743	14.8068	59.5601	4.03515	14.4736	25.6511	36.2848	47.2761
Creatinine	112.0 -> 41.2	28.5336	31.4302	35.1386	1024.37	1435.69	1536.66	59.8926	22.1425	48.8299	695.279	959.879	1240.08	21.1745	24.9588	81.2897	1035.89	842.456	838.262
Nicotinic acid mononucleotide	334.0 -> 289.9	24.1249	23.7114	59.9018	18.7182	18.6857	10.146	27.1282	22.3512	57.522	32.793	59.6985	53.0776	11.3109	88.2307	31.0927	34.1308	52.9957	53.5259
Uracil	111.0 -> 42.2	37.0883	63.7948	8.74859	156.442	60.0579	97.3727	62.1857	34.0429	36.3553	252.256	571.927	115.382	21.0709	119.176	52.8985	592.51	798.509	106.01
L-Canavanine	175.1 -> 74.0	30.5812	28.8617	51.0758	17.836	14.7858	23.9252	52.8037	36.2925	2.04326	40.1001	64.9613	41.3573	43.4043	94.5589	39.3093	76.8475	32.6329	33.0572
Isopentenyl pyrophosphate	245.0 -> 209.0	26.4495	13.2652	71.638	11.5529	37.4808	55.6283	22.8305	8.96068	58.6149	42.2938	39.7144	44.2515	12.5533	19.8551	32.9031	50.5539	17.1327	23.673
N-Acetyl-D-glucosamine 6-phosphate	300.0 -> 97.0	21.4181	46.9472	43.3272	224.884	28.1339	21.5368	30.7143	5.22008	17.9672	6.31388	29.5512	9.74633	140.809	52.8461	96.8275	118.82	21.8184	20.0827
L-Homocysteine	134.0 -> 116.9	72.5171	43.0721	1.863	1.56143	20.2002	18.078	43.864	36.0997	14.9889	11.0524	17.5494	31.3553	16.4776	34.2798	2.13735	17.6507	42.9169	22.9057
Allantoin	157.0 -> 42.2	69.2901	34.8345	16.6223	2441.55	2069.22	1640.1	22.0487	24.2655	37.4827	1604.7	2088.03	1866.42	61.3208	21.6971	15.501	960.46	1272.77	1414.33
4-Aminobenzoic acid	136.0 -> 92.0	50.0763	37.631	47.1024	71.5417	10.5202	55.4952	30.9816	81.4128	110.692	140.4	34.4263	44.6582	27.422	110.734	30.5191	170.491	27.2066	21.0223
Guanosine 3,5-cyclic monophosphate	344.0 -> 150.0	23.5734	69.8617	46.7175	38	38	37.7776	9	9.46602	9	24.3625	37.5629	11.1622	29.2173	32.9277	25.507	18.9736	19	19
2-Deoxyuridine 5-triphosphate	467.0 -> 158.8	62.0883	18.606	62.2588	92.7897	68.4841	15.6325	22.5492	34.7397	77.3267	84.218	21.3306	25.1947	37.6229	40.483	14.1925	34.147	33.3635	26.5159
Pyridoxamine	167.1 -> 121.0	35.0054	83.3402	25.4063	59.5936	142.096	7.98992	37.7313	6.48135	14.6954	31.2524	56.7865	146.452	24.7709	49.5393	28.1046	17.8959	19.0404	26.923
Cytidine	242.1 -> 109.0	49.9776	68.8315	31.1237	44.6526	18.3152	74.521	70.9172	125.027	88.3838	591.459	264.791	359.159	138.145	32.9971	38.6586	30.8952	129.749	197.546
AICAR	257.1 -> 125.0	32.5563	124.472	9.22769	37.9111	38.6382	31.6995	15.8845	38.4518	121.427	36.4233	10.9982	16.4018	46.1603	38.6587	11.9923	39.2408	20.7398	18.3988
2-Deoxycytidine 5-monophosphate	306.0 -> 79.0	111.572	60.8157	18.1726	70.8755	85.6559	40.5994	37.5578	41.7696	12.2482	64.1749	42.5045	57.7272	138.032	48.9242	125.487	29.3701	46.8837	24.5824
L-Kynurenine	207.1 -> 190.0	45.2162	59.2345	96.4228	872.351	1186.67	586.282	281.081	35.2277	186.194	863.145	129.384	651.511	52.9271	30.8939	51.431	778.566	466.305	110.273
L-Dihydroorotic acid	157.0 -> 113.0	32.9916	96.054	75.3956	454.16	565.932	131.949	261.584	354.096	19.5061	62.1934	28.482	178.225	303.985	514.834	336.006	146.986	100.632	55.4298
4-Hydroxy-L-glutamic acid	162.0 -> 144.0	110.652	22.7295	77.5901	87.2907	141.13	71.8499	129.962	89.8579	128.493	6818.09	6206.72	7269.39	50.5976	124.751	100.152	98.2871	785.957	267.708
Cysteine	120.0 -> 33.2	192.727	33.6366	32.6972	55.1916	24.1584	34.4512	263.723	245.37	329.596	82.4566	26.8152	14.9477	173.196	10.8937	44.3421	35.1484	54.8723	31.3903
Nicotinic acid	122.0 -> 78.1	58.5742	182.267	48.8028	61.0492	129.688	115.986	53.1722	38.3508	268.809	208.753	284.862	37.3065	84.9321	35.3399	283.352	241.891	273.173	44.6302
±-Mevalonolactone	189.1 -> 59.1	118.194	37.2006	162.94	110.064	135.265	150.703	633.224	121.052	116.384	306.463	343.378	259.408	214.721	771.908	124.105	148.643	419.566	80.3935
2-Deoxyinosine	251.1 -> 135.0	129.08	161.345	34.2649	218.204	161.345	325.112	2632.8	2044.46	1959.89	54.8412	872.628	2960.56	615.364	566.128	759.227	800.817	796.488	973.484
6-Hydroxynicotinic acid	138.0 -> 94.1	117.034	173.679	40.8594	42.6075	132.57	103.245	54.9857	58.3672	54.5468	104.788	35.6951	63.2171	39.0708	11.3698	53.4669	38.5782	11.2589	21.593
Creatine phosphate	210.0 -> 79.0	15.6834	230.513	85.9316	42.7012	13.2824	136.867	12.4246	62.6602	36.1754	28.7201	85.1137	14.4978	13.2836	40.5009	23.5288	12.6502	13.0608	145.518
3-Hydroxyanthranilic acid	152.0 -> 108.0	124.374	185.948	25.5644	286.856	73.8598	116.212	27.9615	48.9569	129.303	78.7252	142.945	83.8331	117.411	147.653	66.0457	52.2799	20.2234	53.8297
4-Hydroxyphenyl-pyruvic acid	179.0 -> 107.0	78.8555	82.8648	174.651	143.504	138.878	167.585	152.643	55.3993	78.313	52.0921	12.6954	21.6442	8.55899	86.9321	82.0484	201.412	105.102	68.5968
N-Carbamyl-L-glutamic acid	189.1 -> 146.0	293.485	25.1242	23.9697	31.6494	421.826	838.08	55.7717	99.3618	43.3103	479.443	277.956	98.079	38.9722	555.241	33.9951	59.4736	1070.21	789.156
Prephenic acid	225.0 -> 101.0	179.151	181.203	14.848	69.2951	155.849	175.858	97.0332	192.814	166.994	98.8563	158.74	38.973	145.678	37.7514	157.705	194.668	51.2641	93.1286
Mevalonic acid	147.1 -> 128.9	130.563	187.927	60.9401	86.3327	181.556	75.1816	101.564	47.4465	173.766	63.7623	210.249	161.608	316.044	52.5102	105.602	158.813	109.801	34.6332
Guanosine 5-triphosphate	522.3 -> 158.9	78.0567	223.062	81.284	90.8303	303.365	74.6861	151.084	376.046	86.2061	1479.59	140.595	93.4948	37.4832	173.059	600.124	542.049	309.153	35.8003
2-Deoxyadenosine 5-monophosphate	330.0 -> 79.0	107.766	69.3095	215.143	107.766	42.689	54.5442	1181.49	96.5367	1274.85	60.4138	198.516	231.475	300.742	100.907	251.216	26.6141	53.3581	102.601
3-Indoleacetic acid	174.1 -> 130.0	33.6939	236.943	145.152	146.292	61.6255	193.29	97.5065	192.302	115.863	316.313	160.679	197.299	84.5809	594.259	212.324	199.501	76.4987	207.65
Ketoisovaleric acid	115.0 -> 71.2	87.5873	154.964	176.27	114.48	170.973	207.015	273.43	45.3926	129.954	274.201	200.687	321.362	148.263	113.482	106.338	189.638	258.705	370.413
o-Hydroxy hippuric acid	194.0 -> 150.0	84.4064	301.014	42.1956	66.9318	104.321	38.5512	54.5191	89.2052	160.083	160.61	61.0404	87.9511	61.2511	184.849	129.046	101.557	126.769	60.2933
Deoxycytidine 5-triphosphate	466.0 -> 158.9	9.12052	385.545	68.9512	157.091	156.602	54.9214	90.9535	111.492	43.3566	191.478	24.8335	106.796	122.783	179.773	45.0004	38.7125	86.1951	10.2004
Succinic semialdehyde	101.0 -> 57.2	113.551	289.734	70.7941	104.967	89.6342	121.199	60.5751	64.2723	30.8418	271.598	384.995	281.283	213.028	96.2833	146.534	232.576	691.922	256.707
Glyoxylic acid	73.0 -> 45.2	54.4344	376.672	43.4299	44.6138	656.703	56.3159	80.2521	43.9816	84.5594	17.6139	46.0031	81.2877	32.0463	42.7788	35.555	51.3727	51.4546	20.2266
N-Acetyl D-galactosamine	220.1 -> 119.0	188.209	128.595	186.463	561.084	241.167	326.139	385.177	232.541	415.465	203.669	297.647	577.026	37.2348	296.89	118.72	73.6309	243.692	88.1021
Pyridoxal 5 phosphate	246.0 -> 79.0	247.984	60.2008	264.799	159.888	126.016	450.259	117.943	132.741	186.375	206.021	877.826	277.193	207.731	543.002	251.649	100.651	52.3097	79.0344
Melibiose	341.1 -> 179.0	103.073	35.3091	436.145	88.7098	81.7683	248.499	401.565	98.98	210.289	101.708	23.275	37.5532	100.056	52.5732	37.7947	32.1425	103.018	84.5194
4-Guanidobutyric acid	144.1 -> 102.0	369.635	58.6677	161.816	281.577	78.8506	25.1735	227.555	303.114	455.808	70.9722	49.9594	123.144	572.05	355.205	306.011	156.757	101.225	149.097
Guanine	150.0 -> 133.0	325.311	138.584	161.398	217.524	77.7371	146.627	70.7072	165.741	174.17	294.821	101.877	175.054	22.7202	95.1059	206.108	134.82	47.4867	84.5863
Guanosine 5-diphosphate	442.0 -> 150.0	189.457	183	262.586	22.2957	17.4437	17.6254	404.386	315.928	218.634	86.4636	58.1831	54.5718	171.769	60.4761	16.6582	197.945	30.5209	54.5726
Xanthosine	283.1 -> 151.0	253.465	136.713	249.872	2941.82	2694.99	3053.17	484.018	294.485	465.289	792.062	1162.88	834.987	361.133	424.82	254.391	462.435	664.583	364.066
Flavin adenine dinucleotide	784.1 -> 346.0	455.166	90.1017	138.211	82.4339	304.846	29.0231	158.1	249.938	183.122	147.92	48.5245	235.548	653.365	161.077	77.2699	34.2851	74.0308	179.317
CoA	766.1 -> 408.1	178.07	309.752	205.848	203.55	125.352	178.153	267.339	241.144	342.125	147.421	28.9554	139.065	438.411	379.426	388.361	89.2364	85.5148	83.8902
L-Homoserine	118.0 -> 72.1	368.93	205.166	160.377	100.878	178.572	24.8887	130.788	447.782	397.551	526.434	338.357	316.397	276.845	301.882	30.8562	44.5734	161.322	36.7211
Uridine	243.1 -> 200.0	94.1807	369.423	305.984	5268.47	4968.39	4197.02	719.597	131.065	476.75	10.3871	65.3647	1149.73	311.946	417.766	569.979	160.751	60.4758	494.547
Cytidine 5-diphosphate	402.0 -> 79.0	308.677	270.013	201.648	211.324	122.378	89.1608	2172.65	2863.66	3545.24	540.077	232.132	93.3803	93.8231	187.493	154.758	429.872	140.124	226.927
2-Deoxyadenosine	310.1 -> 250.0	406.195	97.232	350.823	914.544	394.272	122.81	132.679	230.264	678.074	184.08	290.446	182.251	82.2009	61.0003	265.49	36.338	309.405	420.778
2-4-Quinolinediol	160.0 -> 117.9	40.9965	650.339	193.429	82.4308	213.398	165.433	224.979	292.405	393.455	102.472	107.805	60.3437	117.121	166.046	189.036	129.309	75.47	326.068
2-Deoxy-D-glucose 6-phosphate	243.0 -> 79.1	122.57	218.588	675.15	104.149	87.2056	470.044	185.536	111.204	134.479	536.543	243.507	283.738	154.913	293.789	531.679	93.9338	243.283	265.004
2-Deoxycytidine	286.1 -> 226.0	152.848	398.929	464.616	1378.2	138.87	147.512	1630.4	2304.56	1108.37	3154.04	5191.43	2740.87	1992.38	2274.07	1056.15	1184.46	1254.52	1219.49
Glyceric acid	105.0 -> 75.1	971.209	18.2708	70.9982	567.592	82.9406	857.168	57.5033	324.876	1145.88	159.152	789.588	87.3265	55.1078	59.7588	107.556	772.211	78.2615	45.184
Ribonic acid gamma lactone	147.0 -> 59.2	490.747	380.478	220.531	218.082	209.25	177.259	512.156	159.856	205.656	69.4864	342.478	55.3633	200.907	484.951	447.181	115.699	142.747	213.678
Thymidine 5-diphosphate	401.0 -> 97.0	319.086	461.369	324.896	485.482	557.4	254.28	198.824	230.191	93.1578	266.385	456.034	435.378	161.725	282.514	169.801	211.226	249.589	293.595
4-Pyridoxic acid	182.0 -> 138.0	752.605	275.448	188.245	1011.6	319.767	990.431	203.933	489.327	147.791	598.752	64.5365	198.301	810.15	858.549	601.621	176.631	90.1601	75.6002
Indoline-2-carboxylate	162.1 -> 116.0	687.974	374.59	331.364	281.204	874.296	496.565	1490.37	1132.64	570.894	652.547	1290.85	325.059	333.311	365.81	218.288	273.207	537.779	555.229
Epicatechin	289.1 -> 245.0	150.339	1186.65	60.1686	387.834	240.784	171.467	105.67	1034.1	715.547	172.849	407.751	1492.28	253.013	134.365	1796.37	345.828	353.596	87.3907
N-Formyl-L-Tyrosine	208.1 -> 164.0	163.121	794.354	546.904	123.264	566.024	423.797	665.101	740.862	556.099	133.074	213.871	500.08	246.919	317.149	720.551	258.733	564.323	443.172
Vanillic acid	167.0 -> 123.0	738.91	526.091	253.863	242.493	718.153	94.0957	250.911	209.845	130.387	366.365	151.717	532.521	588.069	244.591	206.542	254.617	594.078	381.396
D-Ribulose 1,5-biphosphate	308.9 -> 79.0	489.957	697.984	345.225	202.185	500.263	274.012	564.854	132.059	715.569	149.9	155.25	397.232	99.3293	367.136	376.645	157.119	509.086	79.5177
m-Hydroxybenzoic acid	137.0 -> 93.1	304.181	295.153	978.7	287.2	225.615	444.41	314.477	243.525	206.304	193.424	181.907	294.033	378.856	467.27	660.246	1212.8	495.471	131.002
2-Deoxyadenosine 5-diphosphate	410.0 -> 79.1	892.055	70.6828	663.028	16.4271	89.3338	18.529	1060.5	949.276	880.639	14.5578	15	15	238.173	41.9803	56.2591	64.6796	30.9733	16.5032
Inosine 5-triphosphate	507.0 -> 409.0	394.741	504.11	771.977	1445.97	552.507	69.8186	2849.84	2771.71	1545.73	4284.02	1684.2	636.214	2268.69	2787.93	1765.01	870.495	184.697	1194.09
2-Deoxyribose 5-phosphate	213.0 -> 79.1	524.239	275.726	899.43	702.349	153.871	134.249	571.105	442.541	235.025	211.273	480.127	241.748	464.75	359.386	116.735	659.86	593.353	179.732
D-Glucosamine 6-phosphate	258.0 -> 79.0	400.483	525.022	1025.07	1643.72	1362.33	888.57	1649.89	1643.83	1069.97	1547	1950.67	956.708	1151.82	1031.79	976.879	1306.43	983.353	1444.93
Riboflavin	375.1 -> 255.0	942.694	845.372	596.535	696.707	498.733	113.688	19.769	592.949	472.208	102.369	403.895	40.7271	402.109	453.027	318.797	23.8115	303.01	40.3346
2-3-Dihydroxyisovalerate	133.1 -> 75.1	355.305	2237.12	57.9638	291.209	335.371	165.58	252.613	516.84	362.727	377.218	292.428	171.185	431.85	145.172	140.764	169.529	52.1003	157.06
2-3-Pyridinedicarboxylic acid	166.0 -> 122.0	368.478	486.192	1823.28	1651.64	541.522	1440.18	1272.29	1731.7	1443.13	388.384	776.245	1045.72	340.125	1145.76	356.939	1325.06	1527.42	2113.85
Deoxythymidine 5-triphosphate	481.0 -> 158.8	181.28	1608.33	984.402	425.557	521.437	877.133	916.294	309.602	1474.56	525.329	77.5749	91.9158	1726.08	289.053	596.42	136.118	79.6927	287.231
Adenosine 3-5-cyclic monophosphate	328.0 -> 134.0	1332.27	692.764	762.157	1020.74	1004.85	936.907	242.191	189.475	161.905	929.617	630.564	687.129	470.348	175.156	491.318	655.238	482.103	661.124
S-5-Adenosyl-L-homocysteine	383.1 -> 134.0	1295.9	290.283	1271.1	1888.1	1887.99	2490.57	293.614	67.6598	772.228	1143.68	1591.98	95.0124	1720.73	1687.07	1453.87	1240.35	976.007	1064.78
O-Succinyl-L-homoserine	218.1 -> 117.0	940.872	1271.57	744.216	841.115	514.22	488.7	357.692	280.968	375.667	401.492	353.923	267.008	616.686	574.209	897.035	537.368	665.154	643.775
L-Cystine	239.0 -> 74.1	1401.23	969.51	608.499	656.094	820.734	620.627	796.06	648.062	263.913	511.622	314.489	578.099	680.146	469.096	625.96	475.205	290.776	530.618
Argininosuccinic acid	289.0 -> 88.0	1358.62	962.041	685.296	379.353	293.988	487.263	71.5563	73.8852	86.3406	267.579	294.143	390.632	189.814	181.747	150.849	48.1207	66.7415	34.6207
2-Deoxy-D-ribose	193.1 -> 59.2	1076.62	911.079	1151.47	1375.24	1514.34	1069.28	1485.92	2103.31	1081.19	1860.07	1536.98	1418.4	1088.43	1558.51	1373.54	969.591	1355.25	1411.59
Adenylosuccinic acid	462.0 -> 97.0	1013.7	1364.28	1241.25	12.7825	26.164	15.7733	2881.49	2571.52	4134.77	18.5901	51.8381	16.8613	46	45.2123	48.2487	48.9842	6.99636	14.2766
Glucoheptonic acid	225.1 -> 129.0	1092.72	1544.79	1203.99	1819.81	1138.5	1767.02	835.613	1011.58	71.1157	495.624	115.353	726.387	2398.79	2795.62	2069.06	207.176	1726.76	768.825
gamma-Glu-Cys	249.1 -> 128.0	1751	1358.78	763.817	813.107	830.16	1308.05	380.449	248.491	141.331	213.097	152.929	118.482	686.854	215.941	505.318	49.6551	32.2725	10.693
Hypoxanthine	135.0 -> 92.0	1097.99	1085.37	1905.02	1027.13	918.702	681.489	3398.31	3677.35	3437.34	361.46	515.971	598.754	124.426	115.925	729.465	1394.7	1049.8	777.474
Creatine	130.1 -> 88.1	1461.27	1236.26	1691.67	70200.1	67076.1	71309.4	18446.7	18696.4	18462.5	52683.3	45413.1	56890.8	3609.09	3367.42	4049.36	114088	110340	117591
Guanosine	282.1 -> 150.0	1630.55	1523.18	1745.03	18535.6	15403	13994.2	15083.2	11870.2	13348.9	181.708	11947	13933.2	1872.81	1776.07	1679.69	2585.95	3141.03	3220.62
Phenylpyruvic acid	163.0 -> 91.1	1575.5	1932.58	1522.7	1474.32	1941.1	1438.81	1344.3	1548.62	1436.55	2202.53	1882.39	1450.11	1647.06	1593.95	1518.16	1798.86	1636.78	1452.62
2-3-Dihydroxybenzoic acid	153.0 -> 109.0	389.023	803.358	423.273	557.24	312.717	352.63	655.054	515.017	4973.1	377.876	382.104	312.479	470.555	256.629	488.539	419.06	268.86	773.495
Maleic acid	115.0 -> 71.2	17143.2	25962.8	20517.5	24882.8	9728.34	14761.8	14894	23257.1	4597.5	21844	22866.2	27410.5	26399.9	14685	8864.57	29984.5	29207.2	9903.88
Cytidine-5-monophosphate	322.0 -> 79.0	3046.79	1854.79	324.035	553.112	1017.21	578.28	4410.59	3322.96	5093.76	86.3466	63.494	100.733	117.485	88.4229	70.2406	208.218	89.2389	95.5322
DL-2-Aminoadipic acid	160.1 -> 142.0	2647.64	696.402	1945.54	6546.9	5681.8	7137.27	189378	161564	193108	47266.4	54737.3	61046.3	392.659	515.474	414.54	5302.31	3683	5215.15
L-Carnitine	220.1 -> 146.0	2295.23	1265.76	1761.97	974.872	1110.84	1035.47	2378.58	1584.45	2664.77	960.245	1108.25	1097.73	9339.13	7793.04	7551.51	896.77	1113.54	1223.4
L-Arabitol	151.0 -> 89.0	1894.61	1704.83	1809.46	877.526	1524.63	2057.4	2909.42	2760.66	2536.34	800.707	1824.64	1619.28	3887.3	3462.3	3494.65	1082.55	2132.12	2042.81
Xylitol	151.1 -> 89.0	1894.61	1704.83	1809.46	877.526	1524.63	2057.4	2909.42	2760.66	2536.34	800.707	1824.64	1619.28	3887.3	3462.3	3494.65	1082.55	2132.12	2042.81
D-Xylulose-5-phosphate	229.0 -> 79.0	4366.79	6667.22	775.705	8504.31	6421.1	3662.85	12491.5	2045.19	12444.8	1468.72	549.191	1063.27	938.972	2746.95	381.444	1163.25	444.147	2031.46
2-Isopropylmalic acid	175.1 -> 113.0	6627.84	6703.22	688.067	7737.18	7415.26	6643.93	6948.81	6680.73	7214.59	7461.05	6874.91	6410.38	5625.89	6404.5	6238.22	6674.3	7106.89	6357.3
trans-Aconitic acid	173.0 -> 129.0	76505.3	69192.7	8162.57	194918	185894	213993	6293.82	44154.1	9367.73	82680	10751.7	10782.3	191311	119529	150805	203624	201378	188555
3-Dehydroshikimic acid	171.0 -> 127.0	1999.23	1964.74	4614.02	5410.06	5379.18	4616.1	7969.65	6034.61	8111.26	4388.9	4467.13	4506.49	4286.77	6082.61	5134.78	4346.99	4324.93	3767.64
Thiamine	264.1 -> 234.0	2430.27	1828.31	1647.96	1348.79	686.111	1024.48	4094.05	3800.38	3661.16	1038.74	629.091	1356.49	174.474	256.488	249.464	261.109	453.418	412.797
Cellobiose	341.1 -> 161.0	1736.09	1725.92	2571.42	2446.38	3313.3	2751.91	2814.24	2924.36	2755.2	858.242	553.99	2138.87	966.76	1900.52	2278.06	1211.33	1417.15	1417.01
D-Maltose	341.1 -> 161.0	1736.09	1725.92	2571.42	2446.38	3313.3	2751.91	2814.24	2924.36	2755.2	2440.57	2326.65	2138.87	2263.38	1900.52	2278.06	1211.33	1417.15	1417.01
L-Citrulline	174.1 -> 131.0	902.582	2424.1	2707.01	3546.51	4382.96	3000.36	1295.18	1894.05	1683.38	3037.83	3877.28	2560.51	732.232	2269.64	2443.17	3291.34	4117.55	1866.8
Xanthine	151.0 -> 108.0	1962.88	2310.46	1997.65	15275.6	14874.7	13853.1	636.266	579.484	713.624	5869.27	7679.39	7507.62	1165.68	1119.28	1340.96	11219	11708.6	11668.1
L-Cystathionine	221.1 -> 134.0	2050.15	2039.78	2897.05	575.758	756.029	487.472	3593.8	2657.98	3403.07	484.712	1261.75	979.18	18973.4	15042.5	16727.2	3469.95	2891.5	3682.58
Homocitrate	205.0 -> 125.0	2575.8	2708.31	2188.18	2636.3	2143.29	2947.53	1403.75	2040.37	2261.15	12830	12328.8	11610.7	4109.28	3908.36	3676.47	4711.5	5562.57	5654.24
Adenosine	326.1 -> 134.0	3624.72	2247.9	2293.72	168501	153663	138815	431.55	521.317	381.68	2713.16	4203	4125.45	114.755	100.184	53.8096	12420.5	14644.2	16137.5
L-Arginine	173.1 -> 131.0	2952.64	2871.96	2991.63	1710.82	1713.04	2787.3	4533.58	4496.97	5620.08	1279.78	898.277	1323.71	4619.26	4251	4339.33	2521.34	1938.36	2016.66
Trehalose	401.1 -> 341.0	2596.03	2632.8	3643.67	2399.39	2705.12	2263.82	2769.65	3673.89	4189.46	3692.95	3174.98	4091.32	2198.34	2965.98	2338.41	2699.6	2221.11	1118.69
Cytidine 5-triphosphate	482.0 -> 158.8	1991.22	3357.18	4146.42	3294.2	2955.59	3144.94	3369.81	3587.11	3522.97	4359.13	3008.01	2467.72	3321.7	3317.09	3750.54	2446.92	2143.53	1597.47
3-Hydroxyphenylacetic acid	151.0 -> 107.1	3344.03	3229.84	3449.7	3440.07	3191.41	2050.89	3449.91	3411.79	3440.67	3485.7	2918.7	2551.88	3708.27	3380.35	3224.29	3171.49	2923.53	3402.21
alpha-D-Glucose-1-phosphate	259.0 -> 79.0	3215.07	4654.46	2380.7	2880.2	3089.93	2208.89	1631.56	4203.94	4875.37	2289.88	2056.68	1364.59	2303.5	1081.89	1537.85	2033.24	2991.14	2084.6
L-Histidine	154.1 -> 137.0	4102.33	3151.2	3740.07	4085.64	4598.38	4269.75	4758.04	4468.43	4473.64	3395.73	3601.86	4025.55	7349.88	7700.59	5932.03	3170.27	2485.65	2370.6
L-Leucine	130.0 -> 45.0	4387.89	4469.96	3000.76	3277.76	3199.13	4085.88	3219.56	2846.22	2870.51	1862.08	2665.31	2430.71	3657.67	3385.71	3064.12	1816.48	1679.57	1976.02
Uric acid	167.0 -> 124.0	2710.84	5309.41	4206.62	18243.6	17434.6	18529.8	1350.25	2277.41	2177.97	4586.09	7420.9	6000.55	767.957	2904.31	2273.46	11443.1	8995.57	6889.15
L-Isoleucine	130.0 -> 45.0	4553.07	4771.85	2995.97	3396.81	3222.59	4106.13	2966.99	2982.3	2758.62	1862.08	2537.31	2493.87	3657.67	3355.8	2988.72	1862.03	1668.65	1979.19
D-Sedoheptulose-7-phosphate	289.0 -> 96.9	4639.49	4053.56	3703.46	2655.83	2453.44	3478.66	4838.67	5364.32	5221.31	256.873	447.352	537.613	2666.23	2155.01	2540.54	1671.93	1511.83	478.291
L-Proline	114.0 -> 68.1	5111.5	4000.39	3435.7	6248.19	5820.22	6182.94	2434.84	2098.01	2279.3	1346.03	863.867	1466.52	9837.08	7416.57	10031.4	2873.88	2596.66	2455.71
Pyridoxine	168.1 -> 122.1	4744.36	5017.13	3989.62	2668.67	3723.34	5119.18	19.6285	46.7836	57.9726	17.8403	75.7892	71.7592	1931.4	1800.72	2481.88	1692.97	3455.25	3290.87
Inosine 5-monophosphate	347.0 -> 79.0	3995.71	4319.22	5565.16	83.1609	138.198	96.1026	37229.6	33239.5	61979.5	100.224	776.695	395.616	2112.59	228.783	1874.96	1044.25	129.91	1158.88
Adenine	134.0 -> 107.0	6453.94	4531.75	3522.71	4294.19	4263.07	4190.11	2993.21	2909.88	2732.48	4813.1	3799.61	4653.64	1837.94	910.822	1210.71	3148.88	3474.69	2862
N-Acetyl-alpha-D-glucosamine 1-phosphate	300.0 -> 97.0	5998.15	5152.46	4221.23	5670.81	5570.34	7151.42	11415.5	11681.1	13082.9	330.631	423.156	191.023	6373.9	6639.57	4968.09	3152.22	2863.16	3422.78
4-Hydroxybenzoic acid	137.0 -> 93.0	6954.59	4062.01	4654.72	5089.18	5073.35	5930.67	5199.86	4946.67	5003.89	40771.6	11404.7	6047.91	5359.04	5228.71	5606.93	5352.14	6263.84	5625.86
Inosine 5-diphosphate	427.0 -> 158.9	6142.27	6130.56	4233.25	142.691	14.8345	24.1131	6091.68	7752.81	6763.72	149.313	187.016	62.2577	2201.61	234.822	2195.06	43.3893	53.6224	26.4456
D-Fructose 1,6-biphosphate	338.9 -> 97.0	6874.57	6767.8	5347.95	9484.7	9156.9	8917.2	66138	66178.6	69841.6	464.862	482.937	201.681	3132.64	3397.21	3501.4	157.106	194.767	401.74
Mevalonic acid 5-phosphate	227.0 -> 79.0	6711.56	5761.33	7839.18	5178.62	7087.32	7813.3	6112.17	6717.57	9931.47	3696.15	6299.72	7439.9	4494.14	5023.92	4223.12	6211.39	4618.01	3720.18
N-Acetylneuraminic acid	308.1 -> 87.0	7034.79	7527.44	6109.48	10355.4	9995.48	11721.6	7445.44	6322.48	6029.32	35240.5	36971.7	35152.4	8200.49	6043.02	6459.44	8342	10349.5	10368.4
N-Acetylglutamic acid	188.1 -> 128.0	8117.07	7695.91	5618.39	6397.78	6552.24	5384.7	22650.7	20393.4	21172.5	24484.2	25783	24991.4	80880.5	69312.2	70241.3	57868.6	51399.6	61016.2
L-asparagine	131.0 -> 113.0	8205.85	7707.99	8005.31	7338.75	9019.26	8227.84	4834.48	3820.36	4784.05	2977.74	3488	3460.34	17766.9	17082.6	17375	4636.99	4923.83	4742.62
D-Xylose	149.1 -> 89.0	9800.08	7433.56	7743.67	15121.5	15745.2	13750.6	8328.97	8610.67	9183.64	3083.17	3457.48	2995.39	10704.5	9873.2	11633.6	6392.98	7856.73	6430.77
L-Arabinose	149.0 -> 89.1	9800.08	7433.56	7743.67	15121.5	15745.2	13750.6	8328.97	8610.67	9183.64	3083.17	3457.48	2995.39	10704.5	9873.2	11633.6	6392.98	7856.73	6430.77
Taurine	124.0 -> 80.0	11442.6	10980.3	10235.4	720412	667024	783959	1448.38	1599.97	1221.96	79020.1	72153	95094.7	13243.5	14239	11838	1.41921e+06	1.4197e+06	1.48911e+06
beta-Nicotinamide mononucleotide	333.0 -> 251.1	10881.6	12223	11313	8494.56	10104.5	9110.67	11890.5	11501.4	12005.3	10195.6	10388.1	11365.5	11249.3	11605	10354.7	10664.8	10363.8	10867.7
5-Deoxy-5-(methylthio)adenosine	356.1 -> 134.0	15622.3	11792.5	9630.74	8188.01	7838.77	8533.49	7795.91	7039.6	7254.59	8421.43	8213.67	9908.73	5240.9	4251.86	4167.09	6621.39	6199.08	6827.1
Uridine 5-monophosphate	323.0 -> 79.1	16492.8	13643.6	14371.8	6444.62	7279.7	6767.43	28855.1	26952.5	35893.1	600.382	3207.14	3410.95	11501.2	10094.6	10210.4	8322.5	10434.9	7944.49
Inosine	267.1 -> 135.0	13742.6	14209.6	19328.6	102502	90873.3	87343.2	149870	166992	202851	4519.28	11311.9	12166.9	2734.63	2838.48	3258.34	5663.79	6610.53	5942.33
D-Ribose 5-phosphate	229.0 -> 79.0	16632.3	16544	15972.4	13741.3	17514.7	19155.4	45946.7	38655.3	36454.5	4095.82	1437.69	2103.47	5692.11	6071.13	5275.42	3331.1	1503.94	4753.06
Arabinose-5-phosphate	229.0 -> 79.0	17137.1	16952	15199.9	15145.9	18892.8	18915.1	49224.2	46664.1	43443	5050.34	3127.04	5008.39	6845.78	5663.07	5295.49	3421.29	2041.47	4549.22
D-Gluconic acid	195.1 -> 75.2	20522.8	18533.5	13539.4	19429.1	17022.2	21001.3	6682.32	6805.58	7645.71	2491.43	2341.6	2096.45	12918.9	10932.2	11441.4	8665.83	8046.2	7883.96
Uridine 5-diphosphate	403.0 -> 158.9	16745.1	19597.8	16704.6	2399.05	1755.28	2166.71	23944.4	24970.6	25274.2	2449.69	2001.19	2237.29	5416.92	4227.4	4692.83	2002.39	2102.76	1176.18
Galactonic acid	195.1 -> 75.1	21360.1	19097.2	13898.9	19159.9	17805.5	22407.1	6908.12	6979.44	7746.88	2620.98	2225.32	2030.72	12618.5	10380.1	11186.4	9199.37	8046.2	8648.8
Chorismic acid	225.0 -> 189.0	20748.1	19587.7	17688.1	17910	15557.5	17993.9	14574.8	14086.3	14520.3	23042.6	18964.1	18608.5	12635	12101.1	11652.8	15308.6	16429.8	16172.7
Pyridoxal hydrochloride	166.1 -> 138.0	21438.5	20437.5	16435	15187.7	15872.9	18031.6	22689.7	23407.5	24804.9	8895.75	11936.2	12683.6	14983.3	12348.5	13527	15113	14170.4	15139.6
Citramalic acid	147.0 -> 85.1	22603.7	18632.1	17938.4	18800	19031.3	19660.1	13734.8	15819.5	15286.1	11402.6	13056.6	12180.5	67685.3	63636.4	60800	53406.8	55729.9	59335.1
L-Methionine	148.0 -> 47.2	32711.8	13435.8	22712.4	25821.6	23341.9	30828.8	31234.7	28149.7	31880.7	20086.3	18261.1	21774.7	24605.9	8190.49	23236.8	15474.7	14447.4	16301.7
N-Carbamoyl-DL-aspartic acid	175.0 -> 132.0	27912.3	22673.7	20103.7	16012.8	15792.8	21370.6	6125.74	4732.18	4820.97	6256.33	6789.34	6434.73	36724.7	23757.4	29507.7	12546.4	10559.7	10403.5
Uridine 5-triphosphate	483.0 -> 158.9	21024.7	42193	33748.7	29331.6	30311.6	30235	34477.3	37578.3	40866.1	35243.3	16835.6	15969.9	39698.7	38075.2	35606.5	26331.1	16271	15548.5
L-Serine	104.0 -> 74.1	32872.8	29593.8	36667.4	29962.5	29236.5	30689	82481.8	71750.4	85096.6	55973.2	52176	57912.5	44530.4	46272.2	45543.4	26807.7	27731.8	23776.1
L-Hydroxyglutaric acid	147.0 -> 128.9	41981.1	37222.1	29204.3	31889.5	33719.6	36859.6	36342.4	35158.4	34472.5	28399.5	31279.9	29748.9	213730	201584	201658	156721	164034	176032
L-Tryptophan	203.1 -> 116.0	43507.5	35215.8	32823	40564.5	37358.6	42992.6	30844.6	29020.3	28691.5	23696	21154.1	24182	36229.2	31693.3	28318.5	25061.3	11296	23207.3
Deoxyguanosine 5-triphosphate	506.0 -> 407.9	27390.5	47835	38402.1	34676	40770.4	47663	53509.1	45960.4	51202.7	80259.8	39369	37638.7	56470.6	63876.3	61582.9	48831.3	49277.7	35710.6
Adenosine 5-triphosphate	506.0 -> 408.1	27417.4	47835	42585.7	34676	40770.4	47663	53509.1	45970.3	51202.7	80259.8	39369	37638.7	56470.6	63876.3	61582.9	48831.3	49277.7	40023.2
Salicylic acid	137.0 -> 93.1	32366.8	52634.2	38444.2	27215.3	29621.2	28059.2	26568.6	27444.4	26808.3	34240.8	30366.7	25911.2	21836.5	33735.3	26782	45604.9	34932	22286.4
Malonic acid	103.0 -> 59.2	61466.7	65775.1	55871.2	65473	64272.7	60957.4	52991.6	59742.6	60222.3	72620.6	56324.2	55756.4	52881.6	56007.2	58920.9	60525.1	55831.2	58105.6
Itaconic acid	129.0 -> 85.1	49951.1	84190.7	59387.4	88060.1	77863.3	61324.1	102938	73180.7	61594.4	72412.4	103696	97651.1	94093	106993	108182	64503.9	71463.1	85115.7
2-Deoxyguanosine 5-diphosphate	426.0 -> 158.9	68509.5	71515.6	56471.1	1776.28	917.291	792.241	78085.9	87889.4	91902.9	1692.02	1708.65	3092.55	29209.1	22729.5	21835.9	1011.31	677.676	930.347
Adenosine 5-diphosphate	426.0 -> 159.0	68509.5	71515.6	56471.1	1776.28	917.291	792.241	78085.9	87889.4	91902.9	1692.02	1708.65	3092.55	29209.1	22729.5	21835.9	1011.31	677.676	930.347
L-Tyrosine	180.0 -> 119.0	81928.4	69058.8	56379.2	58646.5	51788.6	68253.4	53103	54061.3	55257.3	28138.3	42869.2	46729.7	52099.4	46308.5	47701.5	38788.7	31017.1	35478.1
cis-Aconitic acid	173.0 -> 129.0	76505.3	69192.7	65572.3	192800	185894	214154	50433.4	48517.1	46101.8	71927.8	78584.8	71666.5	191311	119529	152054	203482	193674	188385
Isopentyl acetate	129.1 -> 85.2	67127.3	86170.2	58830.2	52244.4	65864.7	61136.7	81202.7	71681	97977.4	59962.2	100276	89198.5	12666.5	70733.8	84191.2	108814	52953.6	6986.61
Phosphoenolpyruvic acid	167.0 -> 79.0	80848	69573.4	68869	12823	15167.9	16492.9	15376.1	30526.8	16660.3	4969.87	4120.85	3991.32	18110	14639.8	15852.2	2716.74	3962.9	3502.21
DL-Glyceraldehyde 3-phosphate	169.0 -> 97.0	71824.8	81993.1	68653.2	44949.2	43059.5	45656.6	148595	151888	142279	3523.06	3325.97	3634.05	15810.6	15340.9	13203.8	4829.56	3593.16	4845.7
Dihydroxyacetone phosphate	169.0 -> 97.0	71824.8	87344.5	68686.3	44961.3	43141.3	45674.6	148732	152010	142419	384.287	3325.97	3480.66	15823.9	15340.9	13202.7	4829.56	3571.15	4255.67
4-Methyl-2-oxovaleric acid	129.1 -> 85.1	75591.2	87839.2	75641.8	73599.7	71723.9	78946	72136.4	90770	101609	70921.2	97953.4	81920.3	93893	72277.4	87764.3	100603	92005.6	91983.3
L-Sorbose	179.1 -> 89.0	82819.6	81661.9	80197.9	224313	233385	229625	134862	185287	129091	18089.2	21498.7	21907.1	36519.7	35516.6	42993.5	18845	14631.2	13292.1
D-Mannose	179.1 -> 89.0	82940.1	81955.7	80394.4	228697	235990	231544	138003	186710	133965	18202.6	21965.9	22215.9	36686.6	35658.4	43196.3	19207.9	17113.5	13772.3
Pyruvic acid	87.0 -> 43.2	104161	99099	74832.1	48404	45758.3	40125.1	13728.1	16155.5	16531.9	11381.2	11505.7	4745.66	7374.82	12832.1	9835.34	20023.2	14525.9	5723.1
2-Methyl-1-butanol	87.1 -> 43.3	104161	105472	74832.1	48404	45758.3	40125.1	13728.1	15276.2	16531.9	10974.6	11311.3	4745.66	7189.28	12832.1	9835.34	20023.2	14525.9	6093.88
2-Phosphoglyceric acid	185.0 -> 79.0	125039	111599	96532.2	31558.7	35228.9	38958.7	47033.9	63990.9	41972.3	7869.87	7577.77	9024.06	27389.4	23537.8	22668.9	6937.15	6447.38	5923.37
beta-Nicotinamide adenine dinucleotide	662.1 -> 540.0	142841	127746	99077	141596	148123	161660	59133.8	53434.1	53992.9	113986	115093	115965	88402.6	83368.8	73884.1	91773.5	93140.7	93393.7
alpha-D(+)Mannose 1-phosphate	259.0 -> 79.0	145196	127154	101533	14625.3	13228.4	11124	822075	641649	715203	57996.5	63917	60067	9407.29	9136.17	9943.79	7071.58	3264.8	3120.12
L-Threonine	118.0 -> 74.1	146798	114865	125625	112241	110238	119939	390294	319074	395626	178125	183812	193150	192414	162800	168610	77238.5	70816.9	78806.6
2-Deoxyguanosine 5-monophosphate	346.0 -> 79.1	188691	141752	129494	11472.2	11011.3	13542.2	254207	219803	236704	27321.7	28662	25350.2	12569.4	10373.1	10484.7	27515.8	22104.9	20379.6
Adenosine 5-monophosphate	346.0 -> 79.0	188691	141752	129494	11472.2	11011.3	13542.2	254207	219803	236704	27321.7	28662	25350.2	12569.4	10373.1	10484.7	27515.8	22104.9	20379.6
Uridine 5′-diphosphogalactose	565.0 -> 322.9	193002	205099	128676	234094	236542	292678	283096	265690	269715	170140	169612	172242	262168	209190	204878	145848	147234	161095
Uridine 5-diphosphoglucose	565.0 -> 322.9	193002	205099	128676	234094	236542	292678	283096	265690	269715	170140	169612	172242	262168	209190	204878	145848	147234	161095
Ketovaleric acid	115.0 -> 71.2	207521	199375	154858	71488.5	81204.7	90400.6	79349	82402	81770.7	55881.1	69374.7	73496.1	61928.4	63968.3	60773.7	47505.1	53617.9	49279.4
L-Gluthathione (oxidized)	611.1 -> 306.1	185422	243265	210036	188088	171215	260773	88599.9	80453.5	116509	237309	239857	281138	92888.1	144253	120889	273644	263183	227885
L-Glutamine	145.1 -> 127.0	238503	192524	219883	247975	257104	262709	339713	266148	337200	211866	206582	240288	474777	430684	420709	175432	168901	187799
D-Fructose 6-phosphate	259.0 -> 79.0	253263	230943	174090	53435	58047.7	59980.6	829366	759820	814227	87379.9	79536.3	81408.8	112083	88179.1	105345	36792	76892.6	64144.2
L-Phenylalanine	164.1 -> 147.0	376967	332665	284252	279834	247529	306790	303776	294098	302135	223214	213363	238835	255885	223627	226375	169733	147796	162210
Succinic acid	117.0 -> 73.1	379954	390912	301813	312168	302974	309755	288583	282554	296287	352001	370643	384893	336610	310033	335953	313279	312688	263139
2-2-Dimethyl Succinic acid	145.1 -> 101.1	470981	412033	271335	312981	303982	321590	100863	82370.4	92808.5	129426	123229	123571	293194	228906	199002	444836	463586	487087
3-Methylglutaric acid	145.1 -> 101.1	470981	412033	271335	312981	303982	321590	100863	82370.4	92808.5	129426	123229	123571	293194	228906	199002	444836	463586	487087
Adipic acid	145.1 -> 101.1	470981	412033	271335	312981	303982	321590	100863	82370.4	92808.5	129426	123229	123571	293194	228906	199002	444836	463586	487087
alpha-Ketoglutaric acid	145.0 -> 101.0	470981	412033	271335	312981	303982	321590	100863	82370.4	92808.5	129426	123229	123571	293194	228906	199002	444836	463586	487087
N-acetylaspartylglutamate	303.1 -> 285.0	489403	456394	337162	30430.6	32434.5	32779.9	1.31732e+06	1.29658e+06	1.28075e+06	481734	511267	482865	1.64496e+06	1.52068e+06	1.44347e+06	665454	748021	754257
N-acetylaspartate	174.0 -> 88.1	527166	456670	349241	62978.2	62093.6	66228.7	999481	910090	985684	1.06402e+06	1.10872e+06	1.11513e+06	3.36219e+06	2.80393e+06	2.83181e+06	1.70439e+06	1.66525e+06	1.87328e+06
O-Phosphorylethanolamine	140.0 -> 79.0	606124	542078	416190	273314	263914	308016	183165	173960	192282	328098	352447	381206	592272	557843	514856	454393	469796	503228
Lactic acid	89.0 -> 43.3	539663	587155	541856	541956	703225	669131	371179	467078	430871	272646	343503	244832	405661	553452	301599	440195	404591	254810
myo-Inositol	239.1 -> 179.0	646306	642692	669680	1.6174e+06	1.61687e+06	1.6317e+06	1.11313e+06	1.53077e+06	1.06297e+06	360186	378037	418021	412307	418320	453284	299624	240859	250542
D-pantothenic acid	218.0 -> 88.0	779037	708115	540814	526456	528123	575389	583130	565495	574973	654137	664759	676968	114730	103905	99814.1	114066	121685	125399
Glutathone red	306.1 -> 143.0	1.37443e+06	1.09839e+06	771362	1.29328e+06	1.25704e+06	1.40745e+06	730239	684390	656102	679880	640716	637152	930159	626414	694154	331910	317886	452080
L-Aspartic Acid	132.0 -> 88.0	1.7643e+06	1.51354e+06	1.17905e+06	844621	777552	932182	241959	216392	242938	780773	812103	909940	575094	513498	475220	283898	268275	274853
DL-Isocitric acid	191.0 -> 111.0	1.33397e+06	1.53437e+06	1.91769e+06	3.13776e+06	2.64332e+06	3.51992e+06	2.62292e+06	1.67034e+06	1.00893e+06	3.65483e+06	1.84428e+06	1.51818e+06	3.4294e+06	3.39045e+06	3.6417e+06	3.16729e+06	3.4574e+06	3.91847e+06
Citric acid	191.0 -> 111.0	1.35121e+06	2.31906e+06	1.62883e+06	2.96362e+06	3.6641e+06	3.53381e+06	2.04559e+06	1.27474e+06	1.22703e+06	3.49932e+06	1.87456e+06	2.01847e+06	4.11145e+06	3.13229e+06	3.14105e+06	3.49086e+06	3.47911e+06	3.84207e+06
L-Glutamic acid	146.0 -> 102.0	3.38365e+06	3.03377e+06	2.411e+06	3.82459e+06	3.72596e+06	4.20311e+06	1.58103e+06	1.36566e+06	1.55562e+06	2.49136e+06	2.73862e+06	2.91243e+06	3.73214e+06	3.44758e+06	3.25193e+06	4.22363e+06	4.07881e+06	4.36731e+06
L-Malic acid	133.0 -> 115.0	7.47658e+06	6.77575e+06	5.22978e+06	2.35786e+06	2.41066e+06	2.61687e+06	2.6547e+06	2.56139e+06	2.69159e+06	1.87531e+06	2.00152e+06	2.02538e+06	1.707e+06	1.49281e+06	1.47726e+06	1.03981e+06	1.1079e+06	1.2008e+06
